# Multiscale analysis and functional validation of the cellular and genetic determinants of skeletal disease

**DOI:** 10.1101/2024.12.16.628792

**Authors:** Ryan C. Chai, Mischa Lundberg, Bernard Freudenthal, James T. Smith, Andrew P. Boughton, Yuandan Zhang, Kaitlyn A. Flynn, Monika Frysz, Alexander P. Corr, Weng Hua Khoo, Davide Komla-Ebri, Michael R.G. Dack, Siobhan E. Guilfoyle, John G. Logan, Natalie C. Butterfield, Victoria D. Leitch, Andrea S. Pollard, Riikka E. Mäkitie, Nathaniel Bradford, Lorenzo Ramos-Mucci, Amaia Vilas-Zornoza, Yunshun Chen, Raymond K.H. Yip, Jeremy Er, Siew Zhuan Tan, Michelle M. McDonald, Scott E. Youlten, C. Marcelo Sergio, Ariel Castro-Martinez, Shelley G. Young, Elena Skorokhodova, David M. Evans, Joseph E. Powell, Christiaan A. de Leeuw, Adam D. Ewing, John A. Eisman, Robert D. Blank, Tri Giang Phan, International Federation of Musculoskeletal Research Societies (IFMRS) Big Data Working Group, Anne K. Lagendijk, Edwin D. Hawkins, Horng Lii Oh, Rebecca McIntyre, Edith M. Hessel, Jake P. Taylor-King, Paul A. Baldock, Emma L. Duncan, Graham R. Williams, J. H. Duncan Bassett, Peter I. Croucher, John P. Kemp

**Author notes:** These authors contributed equally: Ryan C. Chai, Mischa Lundberg, Bernard Freudenthal & James T. Smith. These authors jointly supervised this work: Graham R. Williams, J. H. Duncan Bassett, Peter I. Croucher & John P. Kemp.

## Abstract

Musculoskeletal diseases are a major health burden. Development of bone-active therapies has been hindered by limited understanding of the cells and genes that regulate the skeleton. We exploited the value of cross-species analysis and developed single-cell methodologies in skeletal tissues to define the critical endosteal compartment that regulates bone turnover. Thirty-four distinct cell types were identified, and disease-relevant cells prioritised by enrichment for rare skeletal disorder genes and bone mineral density-associated genes in an extended UK Biobank GWAS. Functional validation was undertaken in over one thousand genetically modified mouse models. Endothelial and vascular smooth muscle cells were identified as novel skeletal disease-relevant cells alongside osteoblast, chondrocyte and osteoclast cell lineages. Hundreds of cell-specific genes with unappreciated roles in skeletal pathophysiology were identified. This comprehensive cellular and molecular framework underpins skeletal physiology and disease, and will help prioritise new therapeutic targets to accelerate development of novel therapies to treat musculoskeletal disease.
