## Supplementary Table 7 for "Multiscale analysis and functional validation of the cellular and genetic determinants of skeletal disease"

### Sheet: Content
Supplementary Table 7. Validation of genes that cause abnormal bone structure when mutated in mice (from the Mouse Genome Informatics (MGI) database)
Supplementary Table 7a	Enrichment analysis involving gene programs of non-haematopoietic and osteoclast clusters and genes that are annotated to mouse lines with abnormal bone structure stratified by association with eBMD
Supplementary Table 7b	Enrichment analysis involving gene programs of non-haematopoietic and osteoclast clusters and genes that are annotated to mouse lines with abnormal bone structure stratified by magnitude of expression (log2 fold-change)
Supplementary Table 7c	Enrichment analysis involving gene programs of non-haematopoietic sub-clusters and genes that are annotated to mouse lines with abnormal bone structure stratified by association with eBMD
Supplementary Table 7d	Enrichment analysis involving gene programs of non-haematopoietic sub-clusters and genes that are annotated to mouse lines with abnormal bone structure stratified by magnitude of expression (log2 fold-change)

### Sheet: 7a
DESCRIPTION: GRCh38				GENES ASSOCIATED WITH ABNORMAL BONE STRUCTURE (D.N = 1347 / 17,966)
FILTERING.DETAILS	CLUSTER	TOTAL GENES IN GENE PROGRAM	TOTAL GENES IN GENELIST	EXPECTED SUCCESSES	OBSERVED SUCCESSES	FOLD ENRICHMENT	RAW P VALUE	ADJ P VALUE	IDENTIFIED GENES
Gene program (complete)	28. Osteoblasts	547	1347	41.0113	104	2.53589	4.44063e-19	2.22031e-18	Sfrp4, Clec11a, Ltbp1, Dap, Fkbp11, P3h4, Kdelr2, Mpzl1, Ibsp, Il6st, Lifr, Lmna, Mgp, Mmp2, Nedd4, Nfix, Nucb1, Pappa, Prrx1, Ppib, Pth1r, Ptprd, Sox4, Sparc, Spp1, Thra, Lepr, Pcolce, Pls3, Fkbp10, Ctsk, Ext2, Nptn, Serpinf1, Vdr, Sh3pxd2b, Lrp4, Tns3, Fermt2, Sp7, Fhl2, Csf1, Pak1, Mmp13, Ddr2, Creb3l1, Sdc3, Islr, Runx2, Nr2f6, Fgfr1, Fgfr2, Alpl, Hspg2, Apoe, Aplp2, Col1a2, Col1a1, Fbn1, Fos…
	27. Chondrocytes	519	1347	38.912	92	2.36431	5.04874e-15	2.52437e-14	Slc26a2, Tnfrsf11b, Clec11a, Scin, Enpp1, Matn3, Papss2, Lpar1, Klf10, Chad, Dap, Fkbp11, P3h4, Golph3, Kdelr2, Agpat4, Cthrc1, Ibsp, Id1, Junb, Lmna, Mgp, Nedd4, Nfix, Nucb1, Ppib, Pth1r, Sparc, Spp1, Ptch1, Pcolce, Tnni2, Fkbp10, Atp2b1, Nog, Ctsk, Ext2, Serpinf1, Prss50, Xylt1, Sp7, Sdc3, Islr, Runx3, Ninj2, Fgfr1, Fgfr3, Alpl, Hspg2, Col1a2, Col1a1, Fos, Fosb, Col2a1, Bgn, Bglap3, Bglap3, Col…
	30. Osteoclasts	667	1347	50.0083	67	1.33978	0.00856258	0.0428129	Dnmt3a, Sms, Slc4a2, Tnfrsf11a, Dnajb14, Dap, Sdhc, Mrps36, Rwdd1, Ndufa10, Atp6v1h, Rgs10, Agpat4, Ndufa8, Idh2, Lmna, Mmp9, Abcb4, Spi1, Src, Tgfbr1, Naca, Mitf, Nsun2, Ctsk, Tns3, Edem1, Csf1r, Pak1, Gsto1, Tcirg1, Arsb, Apoe, Eif2s1, Gsn, Gusb, Ckb, Fnbp1l, Arhgap10, Cst3, Atp6v0d2, Jdp2, Rrbp1, Park7, Slc29a1, Arl6ip5, Eef1b2, Pmepa1, Slc37a2, Akr1a1, Acp5, Fblim1, Ocstamp, Dcstamp, Snx10, V…
	31. Endothelial cells	583	1347	43.7104	59	1.34979	0.0112856	0.0564281	Gngt2, Cd300lg, Adam10, Gpr182, Smad1, Tnfrsf1a, Emc3, Kdelr2, Plekho1, Ndufa8, Mpzl1, Sash1, Id1, Il6st, Lmna, Mgp, Nedd4, Notch1, Nucb1, Ppib, Sparc, Tnfaip1, Prkar1a, Pls3, Rps6ka3, Cd36, Aqp1, Fermt2, Eif4g1, Flnb, Ndrg1, Hspg2, Apoe, Aplp2, Fosb, Bgn, Ccnd2, Gja1, Gna11, Gnas, Gnb1, Pdia3, Ctnnb1, Rrbp1, Mcam, Clec2h, Gsk3b, Txnip, Slc29a1, Nisch, Arl6ip5, Akr1a1, Leprot, Adgrf5, Pitpnc1, Vc…
	32. VSMCs	608	1347	45.5848	68	1.49173	0.000579809	0.00289904	Hip1, Sdhc, Dynlrb1, Pink1, 1500009L16Rik, Id1, Idh2, Junb, Lmna, Mgp, Nedd4, Nucb1, Prrx1, Sparc, Thra, Npy1r, Prkar1a, Pcolce, Pls3, Atp2b1, Myo1c, Nptn, Fermt2, Ahcyl1, Ndrg1, Tdpoz8, Limd1, Fgfr1, Hspg2, Aplp2, Col1a2, Bmp2, Fos, Fosb, Bgn, Ccnd2, Atp2a2, Gna11, Gnas, Gnb1, Egr1, Gsn, Ctnnb1, Ckb, Txndc11, Crispld2, Cst3, Rrbp1, Mcam, Ttc28, Gsk3b, Tob2, Txnip, Htra1, Dmd, Cbx6, Aktip, Fosl2,…
Gene program (filtered for genes associated with BMD)	28. Osteoblasts	160	1347	11.996	52	4.33478	1.9236e-20	9.61798e-20	Sfrp4, Fkbp11, P3h4, Kdelr2, Ibsp, Mgp, Mmp2, Nfix, Pappa, Prrx1, Pth1r, Ptprd, Sparc, Spp1, Pls3, Fkbp10, Ctsk, Vdr, Lrp4, Fermt2, Sp7, Csf1, Creb3l1, Sdc3, Runx2, Fgfr1, Alpl, Hspg2, Col1a2, Col1a1, Fbn1, Fosb, Bgn, Col11a1, Ghr, Gja1, Gsn, Ctnnb1, Ckb, Crtap, Slc29a1, Nisch, Htra1, Satb2, Dmp1, Tcf7l2, Mmp14, Dlx5, Xbp1, Ltbp3, Socs2, Tmem263
	27. Chondrocytes	138	1347	10.3465	43	4.15598	2.2344e-16	1.1172e-15	Slc26a2, Tnfrsf11b, Papss2, Chad, Fkbp11, P3h4, Kdelr2, Ibsp, Id1, Junb, Mgp, Nfix, Pth1r, Sparc, Spp1, Ptch1, Fkbp10, Atp2b1, Ctsk, Prss50, Sp7, Sdc3, Fgfr1, Alpl, Hspg2, Col1a2, Col1a1, Fosb, Col2a1, Bgn, Col11a1, Gsn, Ctnnb1, Trps1, Slc38a3, Crtap, Slc29a1, Smpd3, Htra1, Dlx5, Wnt5b, Socs2, Tmem263
	30. Osteoclasts	142	1347	10.6464	23	2.16035	0.000359898	0.00179949	Dnmt3a, Sms, Slc4a2, Tnfrsf11a, Mmp9, Spi1, Naca, Nsun2, Ctsk, Csf1r, Tcirg1, Arsb, Gsn, Ckb, Slc29a1, Slc37a2, Fblim1, Snx10, Mmp14, Nfatc1, Ank, Slc25a39, Ext1
	31. Endothelial cells	148	1347	11.0963	23	2.07276	0.00065617	0.00328085	Cd300lg, Gpr182, Kdelr2, Plekho1, Sash1, Id1, Mgp, Sparc, Tnfaip1, Pls3, Aqp1, Fermt2, Flnb, Hspg2, Fosb, Bgn, Ccnd2, Gja1, Ctnnb1, Mcam, Slc29a1, Nisch, Xbp1
	32. VSMCs	163	1347	12.2209	25	2.04567	0.000478867	0.00239433	Hip1, Dynlrb1, Id1, Junb, Mgp, Prrx1, Sparc, Pls3, Atp2b1, Fermt2, Fgfr1, Hspg2, Col1a2, Bmp2, Fosb, Bgn, Ccnd2, Gsn, Ctnnb1, Ckb, Mcam, Ttc28, Tob2, Htra1, Cbx6
Gene program (filtered for genes not present within the monogenetic skeletal dysplasia nosology database)	28. Osteoblasts	486	1172	31.7039	58	1.82943	5.91599e-06	2.95799e-05	Clec11a, Dap, Fkbp11, P3h4, Mpzl1, Ibsp, Nedd4, Nucb1, Pappa, Ptprd, Sox4, Spp1, Thra, Lepr, Pcolce, Nptn, Tns3, Fermt2, Fhl2, Csf1, Pak1, Sdc3, Islr, Nr2f6, Apoe, Aplp2, Fos, Fosb, Bglap3, Bglap3, Col12a1, Ghr, Atp2a2, Gna11, Pdia3, Egr1, Gsn, Ctnnb1, Dcn, Ckb, Cst3, Rrbp1, Slc44a1, Postn, Slc29a1, Nisch, Htra1, Pmepa1, Satb2, Leprot, Tcf7l2, Errfi1, Slc38a10, Xbp1, Mef2c, Mfap2, Socs2, Tmem263
	27. Chondrocytes	464	1172	30.2687	56	1.85009	6.10317e-06	3.05158e-05	Clec11a, Scin, Lpar1, Klf10, Chad, Dap, Fkbp11, P3h4, Golph3, Agpat4, Cthrc1, Ibsp, Id1, Junb, Nedd4, Nucb1, Spp1, Ptch1, Pcolce, Tnni2, Atp2b1, Prss50, Sdc3, Islr, Runx3, Ninj2, Fos, Fosb, Bglap3, Bglap3, Col12a1, Atf4, Pdia3, Egr1, Egr2, Gsn, Ctnnb1, Dcn, Crispld2, Cst3, Rrbp1, Slc38a3, Twsg1, Mlec, Slc29a1, Smpd3, Htra1, Pmepa1, Akr1a1, Errfi1, Panx3, Lmcd1, Wnt5b, Mef2c, Socs2, Tmem263
	30. Osteoclasts	633	1172	41.2933	46	1.11398	0.241657	1	Dnajb14, Dap, Sdhc, Mrps36, Rwdd1, Ndufa10, Atp6v1h, Rgs10, Agpat4, Ndufa8, Abcb4, Spi1, Src, Naca, Mitf, Nsun2, Tns3, Edem1, Pak1, Gsto1, Apoe, Eif2s1, Gsn, Ckb, Fnbp1l, Arhgap10, Cst3, Atp6v0d2, Jdp2, Rrbp1, Park7, Slc29a1, Arl6ip5, Eef1b2, Pmepa1, Slc37a2, Akr1a1, Fblim1, Ocstamp, Dcstamp, Tango2, Nfatc1, Slc25a39, Mrpl23, Atp6v0b, Spred1
	31. Endothelial cells	556	1172	36.2703	44	1.21311	0.105764	0.528821	Gngt2, Cd300lg, Adam10, Gpr182, Smad1, Tnfrsf1a, Emc3, Plekho1, Ndufa8, Mpzl1, Sash1, Id1, Nedd4, Nucb1, Tnfaip1, Rps6ka3, Cd36, Aqp1, Fermt2, Eif4g1, Ndrg1, Apoe, Aplp2, Fosb, Ccnd2, Gna11, Gnb1, Pdia3, Ctnnb1, Rrbp1, Mcam, Clec2h, Gsk3b, Txnip, Slc29a1, Nisch, Arl6ip5, Akr1a1, Leprot, Adgrf5, Pitpnc1, Cav1, Lmcd1, Xbp1
	32. VSMCs	579	1172	37.7707	54	1.42968	0.00510024	0.0255012	Hip1, Sdhc, Dynlrb1, Pink1, 1500009L16Rik, Id1, Junb, Nedd4, Nucb1, Thra, Npy1r, Pcolce, Atp2b1, Myo1c, Nptn, Fermt2, Ahcyl1, Ndrg1, Tdpoz8, Limd1, Aplp2, Fos, Fosb, Ccnd2, Atp2a2, Gna11, Gnb1, Egr1, Gsn, Ctnnb1, Ckb, Txndc11, Crispld2, Cst3, Rrbp1, Mcam, Ttc28, Gsk3b, Tob2, Txnip, Htra1, Dmd, Cbx6, Aktip, Fosl2, Errfi1, Rbpms2, Cav1, Lmcd1, Rnf10, Mef2c, Notch3, Ilk, Mrpl23
Gene program (filtered for genes associated with BMD and for genes not present within the monogenetic skeletal dysplasia nosology database)	28. Osteoblasts	129	1172	8.41523	22	2.61431	2.96006e-05	0.000148003	Fkbp11, P3h4, Ibsp, Pappa, Ptprd, Spp1, Fermt2, Csf1, Sdc3, Fosb, Ghr, Gsn, Ctnnb1, Ckb, Slc29a1, Nisch, Htra1, Satb2, Tcf7l2, Xbp1, Socs2, Tmem263
	27. Chondrocytes	114	1172	7.43671	21	2.82383	1.33662e-05	6.68312e-05	Chad, Fkbp11, P3h4, Ibsp, Id1, Junb, Spp1, Ptch1, Atp2b1, Prss50, Sdc3, Fosb, Gsn, Ctnnb1, Slc38a3, Slc29a1, Smpd3, Htra1, Wnt5b, Socs2, Tmem263
	30. Osteoclasts	126	1172	8.21953	10	1.21662	0.307116	1	Spi1, Naca, Nsun2, Gsn, Ckb, Slc29a1, Slc37a2, Fblim1, Nfatc1, Slc25a39
	31. Endothelial cells	138	1172	9.00234	15	1.66623	0.035629	0.178145	Cd300lg, Gpr182, Plekho1, Sash1, Id1, Tnfaip1, Aqp1, Fermt2, Fosb, Ccnd2, Ctnnb1, Mcam, Slc29a1, Nisch, Xbp1
	32. VSMCs	150	1172	9.78515	16	1.63513	0.0357151	0.178575	Hip1, Dynlrb1, Id1, Junb, Atp2b1, Fermt2, Fosb, Ccnd2, Gsn, Ctnnb1, Ckb, Mcam, Ttc28, Tob2, Htra1, Cbx6
KEY:
TOTAL GENES IN GENE PROGRAM	Number of human orthologues present in the gene program of the corresponding cell type
TOTAL GENES IN GENELIST	Number of human orthologues assoicated with abnormal bone structure present in the genelist
EXPECTED SUCCESSES	Number of expected unique human orthologues associated with abnormal bone structure present in the gene program of the corresponding cell type, based on proportion in background population
OBSERVED SUCCESSES	Number of observed unique human orthologues associated with abnormal bone structure present in the gene program of the corresponding cell type
FOLD ENRICHMENT	Magnitude of enrichment for human orthologues associated with abnormal bone structure
RAW P VALUE	Strength of evidence to reject the null hypothesis that human orthologues of interest are not over-represented in the corresponding gene program, as determined by hypergeometric over-representation testing (raw P value)
ADJ P VALUE	Strength of evidence to reject the null hypothesis that human orthologues of interest are not over-represented in the corresponding gene program, as determined by hypergeometric over-representation testing (corrected for multiple testing via Bonferroni method)
IDENTIFIED GENES	Observed unique human orthologues associated with abnormal bone structure present in the gene program of the corresponding cell type
NOTE	Cells highlighted in red represent instances where the P value is < 0.05

### Sheet: 7b
DESCRIPTION: GRCh38				GENES ASSOCIATED WITH ABNORMAL BONE STRUCTURE (D.N = 1347 / 17,966)
FILTERING.DETAILS	CLUSTER	EXPRESSION BIN	TOTAL GENES IN GENE PROGRAM	EXPECTED SUCCESSES	OBSERVED SUCCESSES	FOLD ENRICHMENT	RAW P VALUE	ADJ P VALUE	IDENTIFIED GENES
Gene program (complete)	28. Osteoblasts	>0.5	547	41.0113	104	2.53589	4.44063e-19	2.66438e-18	Sfrp4, Clec11a, Ltbp1, Dap, Fkbp11, P3h4, Kdelr2, Mpzl1, Ibsp, Il6st, Lifr, Lmna, Mgp, Mmp2, Nedd4, Nfix, Nucb1, Pappa, Prrx1, Ppib, Pth1r, Ptprd, Sox4, Sparc, Spp1, Thra, Lepr, Pcolce, Pls3, Fkbp10, Ctsk, Ext2, Nptn, Serpinf1, Vdr, Sh3pxd2b, Lrp4, Tns3, Fermt2, Sp7, Fhl2, Csf1, Pak1, Mmp13, Ddr2, Creb3l1, Sdc3, Islr, Runx2, Nr2f6, Fgfr1, Fgfr2, Alpl, Hspg2, Apoe, Aplp2, Col1a2, Col1a1, Fbn1, Fos…
		>1.0	267	20.0183	68	3.39689	1.02663e-19	6.15976e-19	Sfrp4, Clec11a, Kdelr2, Mpzl1, Ibsp, Lifr, Lmna, Mgp, Mmp2, Nedd4, Pappa, Prrx1, Ppib, Pth1r, Ptprd, Sparc, Spp1, Lepr, Pcolce, Fkbp10, Ctsk, Serpinf1, Vdr, Lrp4, Tns3, Fermt2, Sp7, Fhl2, Csf1, Mmp13, Sdc3, Islr, Fgfr1, Fgfr2, Alpl, Apoe, Aplp2, Col1a2, Col1a1, Fbn1, Fos, Fosb, Bgn, Bglap3, Bglap3, Col12a1, Col11a1, Ghr, Gja1, Pdia3, Egr1, Gsn, Ctnnb1, Dcn, Ckb, Cst3, Rrbp1, Ifitm5, Crtap, Postn,…
		>1.5	141	10.5715	42	3.97296	2.98193e-15	1.78916e-14	Sfrp4, Clec11a, Ibsp, Lifr, Mgp, Mmp2, Nedd4, Pth1r, Ptprd, Sparc, Spp1, Pcolce, Fkbp10, Serpinf1, Csf1, Mmp13, Islr, Fgfr1, Alpl, Apoe, Col1a2, Col1a1, Fosb, Bgn, Bglap3, Bglap3, Col12a1, Col11a1, Gja1, Gsn, Ctnnb1, Dcn, Ckb, Cst3, Rrbp1, Ifitm5, Postn, Slc29a1, Htra1, Dmp1, Errfi1, Mmp14
		>2.0	73	5.47317	25	4.56774	4.16192e-11	2.49715e-10	Sfrp4, Ibsp, Lifr, Mgp, Mmp2, Pth1r, Sparc, Spp1, Pcolce, Serpinf1, Mmp13, Islr, Alpl, Apoe, Col1a2, Col1a1, Bgn, Bglap3, Bglap3, Gja1, Gsn, Dcn, Cst3, Slc29a1, Dmp1
		>2.5	42	3.14895	17	5.39863	2.83782e-09	1.70269e-08	Ibsp, Mgp, Sparc, Spp1, Pcolce, Serpinf1, Mmp13, Alpl, Col1a2, Col1a1, Bgn, Bglap3, Bglap3, Gja1, Dcn, Cst3, Dmp1
		>3.0	32	2.3992	13	5.41848	2.0107e-07	1.20642e-06	Ibsp, Mgp, Sparc, Spp1, Serpinf1, Mmp13, Col1a2, Col1a1, Bgn, Bglap3, Bglap3, Gja1, Dcn
	27. Chondrocytes	>0.5	519	38.912	92	2.36431	5.04874e-15	3.02925e-14	Slc26a2, Tnfrsf11b, Clec11a, Scin, Enpp1, Matn3, Papss2, Lpar1, Klf10, Chad, Dap, Fkbp11, P3h4, Golph3, Kdelr2, Agpat4, Cthrc1, Ibsp, Id1, Junb, Lmna, Mgp, Nedd4, Nfix, Nucb1, Ppib, Pth1r, Sparc, Spp1, Ptch1, Pcolce, Tnni2, Fkbp10, Atp2b1, Nog, Ctsk, Ext2, Serpinf1, Prss50, Xylt1, Sp7, Sdc3, Islr, Runx3, Ninj2, Fgfr1, Fgfr3, Alpl, Hspg2, Col1a2, Col1a1, Fos, Fosb, Col2a1, Bgn, Bglap3, Bglap3, Col…
		>1.0	209	15.6698	47	2.99941	6.36696e-12	3.82018e-11	Clec11a, Matn3, Papss2, Chad, Dap, P3h4, Kdelr2, Cthrc1, Ibsp, Id1, Lmna, Mgp, Nedd4, Ppib, Pth1r, Sparc, Spp1, Pcolce, Tnni2, Fkbp10, Prss50, Sdc3, Islr, Fgfr3, Alpl, Hspg2, Col1a2, Fos, Fosb, Col2a1, Bgn, Bglap3, Bglap3, Col12a1, Col11a1, Egr1, Dcn, Cst3, Rrbp1, P3h1, Crtap, Slc29a1, Smpd3, Col27a1, Errfi1, Panx3, Acan
		>1.5	102	7.64745	31	4.05364	7.0735e-12	4.2441e-11	Clec11a, Matn3, Papss2, Chad, P3h4, Kdelr2, Ibsp, Id1, Mgp, Ppib, Pth1r, Sparc, Spp1, Fkbp10, Alpl, Hspg2, Fos, Fosb, Col2a1, Bgn, Bglap3, Bglap3, Col12a1, Col11a1, Cst3, Rrbp1, Slc29a1, Smpd3, Col27a1, Panx3, Acan
		>2.0	63	4.72342	19	4.02251	9.36969e-08	5.62182e-07	Clec11a, Matn3, Papss2, Chad, Ibsp, Mgp, Pth1r, Sparc, Spp1, Alpl, Col2a1, Bgn, Bglap3, Bglap3, Col11a1, Cst3, Smpd3, Col27a1, Acan
		>2.5	47	3.52382	16	4.54052	1.47654e-07	8.85924e-07	Matn3, Chad, Ibsp, Mgp, Pth1r, Sparc, Spp1, Alpl, Col2a1, Bgn, Bglap3, Bglap3, Col11a1, Cst3, Col27a1, Acan
		>3.0	31	2.32422	12	5.16301	1.10752e-06	6.64512e-06	Matn3, Chad, Ibsp, Mgp, Pth1r, Sparc, Spp1, Col2a1, Bgn, Col11a1, Col27a1, Acan
	30. Osteoclasts	>0.5	667	50.0083	67	1.33978	0.00856258	0.0513755	Dnmt3a, Sms, Slc4a2, Tnfrsf11a, Dnajb14, Dap, Sdhc, Mrps36, Rwdd1, Ndufa10, Atp6v1h, Rgs10, Agpat4, Ndufa8, Idh2, Lmna, Mmp9, Abcb4, Spi1, Src, Tgfbr1, Naca, Mitf, Nsun2, Ctsk, Tns3, Edem1, Csf1r, Pak1, Gsto1, Tcirg1, Arsb, Apoe, Eif2s1, Gsn, Gusb, Ckb, Fnbp1l, Arhgap10, Cst3, Atp6v0d2, Jdp2, Rrbp1, Park7, Slc29a1, Arl6ip5, Eef1b2, Pmepa1, Slc37a2, Akr1a1, Acp5, Fblim1, Ocstamp, Dcstamp, Snx10, V…
		>1.0	196	14.6951	24	1.6332	0.0119107	0.0714642	Sdhc, Ndufa10, Rgs10, Lmna, Mmp9, Ctsk, Tns3, Csf1r, Tcirg1, Arsb, Apoe, Ckb, Cst3, Atp6v0d2, Park7, Slc29a1, Slc37a2, Akr1a1, Acp5, Ocstamp, Snx10, Mmp14, Nfatc1, Atp6v0b
		>1.5	50	3.74875	11	2.93431	0.000990536	0.00594322	Rgs10, Lmna, Mmp9, Ctsk, Csf1r, Apoe, Ckb, Atp6v0d2, Acp5, Snx10, Atp6v0b
		>2.0	20	1.4995	6	4.00134	0.00272387	0.0163432	Lmna, Mmp9, Ctsk, Ckb, Atp6v0d2, Acp5
		>2.5	7	0.524825	5	9.52699	4.34539e-05	0.000260723	Lmna, Ctsk, Ckb, Atp6v0d2, Acp5
		>3.0	5	0.374875	4	10.6702	0.00014793	0.000887581	Lmna, Ctsk, Ckb, Acp5
	31. Endothelial cells	>0.5	583	43.7104	59	1.34979	0.0112856	0.0677138	Gngt2, Cd300lg, Adam10, Gpr182, Smad1, Tnfrsf1a, Emc3, Kdelr2, Plekho1, Ndufa8, Mpzl1, Sash1, Id1, Il6st, Lmna, Mgp, Nedd4, Notch1, Nucb1, Ppib, Sparc, Tnfaip1, Prkar1a, Pls3, Rps6ka3, Cd36, Aqp1, Fermt2, Eif4g1, Flnb, Ndrg1, Hspg2, Apoe, Aplp2, Fosb, Bgn, Ccnd2, Gja1, Gna11, Gnas, Gnb1, Pdia3, Ctnnb1, Rrbp1, Mcam, Clec2h, Gsk3b, Txnip, Slc29a1, Nisch, Arl6ip5, Akr1a1, Leprot, Adgrf5, Pitpnc1, Vc…
		>1.0	290	21.7427	33	1.51775	0.0108221	0.0649325	Cd300lg, Gpr182, Mpzl1, Sash1, Id1, Il6st, Lmna, Mgp, Nedd4, Sparc, Pls3, Cd36, Aqp1, Fermt2, Flnb, Ndrg1, Hspg2, Apoe, Aplp2, Fosb, Bgn, Gnas, Gnb1, Ctnnb1, Rrbp1, Mcam, Clec2h, Txnip, Slc29a1, Adgrf5, Cav1, Lmcd1, Xbp1
		>1.5	146	10.9463	14	1.27897	0.205467	1	Mpzl1, Id1, Il6st, Mgp, Sparc, Aqp1, Hspg2, Aplp2, Bgn, Ctnnb1, Mcam, Slc29a1, Adgrf5, Cav1
		>2.0	75	5.62312	9	1.60053	0.107555	0.645331	Id1, Il6st, Mgp, Sparc, Aqp1, Hspg2, Aplp2, Adgrf5, Cav1
		>2.5	38	2.84905	3	1.05298	0.550146	1	Mgp, Sparc, Aqp1
		>3.0	15	1.12462	1	0.889186	1	1	Sparc
	32. VSMCs	>0.5	608	45.5848	68	1.49173	0.000579809	0.00347885	Hip1, Sdhc, Dynlrb1, Pink1, 1500009L16Rik, Id1, Idh2, Junb, Lmna, Mgp, Nedd4, Nucb1, Prrx1, Sparc, Thra, Npy1r, Prkar1a, Pcolce, Pls3, Atp2b1, Myo1c, Nptn, Fermt2, Ahcyl1, Ndrg1, Tdpoz8, Limd1, Fgfr1, Hspg2, Aplp2, Col1a2, Bmp2, Fos, Fosb, Bgn, Ccnd2, Atp2a2, Gna11, Gnas, Gnb1, Egr1, Gsn, Ctnnb1, Ckb, Txndc11, Crispld2, Cst3, Rrbp1, Mcam, Ttc28, Gsk3b, Tob2, Txnip, Htra1, Dmd, Cbx6, Aktip, Fosl2,…
		>1.0	331	24.8167	41	1.65211	0.00103645	0.00621868	Sdhc, 1500009L16Rik, Id1, Idh2, Junb, Lmna, Mgp, Nedd4, Prrx1, Sparc, Thra, Npy1r, Pcolce, Pls3, Nptn, Fermt2, Limd1, Hspg2, Aplp2, Fos, Fosb, Bgn, Ccnd2, Atp2a2, Gna11, Gnas, Egr1, Gsn, Ckb, Crispld2, Cst3, Mcam, Htra1, Cbx6, Errfi1, Rbpms2, Cav1, Lmcd1, Id4, Mef2c, Notch3
		>1.5	176	13.1956	22	1.66722	0.012455	0.0747299	Id1, Lmna, Mgp, Nedd4, Sparc, Pls3, Fermt2, Fos, Fosb, Bgn, Atp2a2, Egr1, Gsn, Ckb, Crispld2, Cst3, Mcam, Htra1, Errfi1, Rbpms2, Cav1, Notch3
		>2.0	106	7.94734	14	1.76159	0.0268258	0.160955	Lmna, Mgp, Sparc, Fos, Fosb, Bgn, Egr1, Gsn, Ckb, Mcam, Errfi1, Rbpms2, Cav1, Notch3
		>2.5	57	4.27357	3	0.701989	0.810909	1	Mgp, Ckb, Notch3
		>3.0	35	2.62412	2	0.762159	0.749485	1	Mgp, Notch3
Gene program (filtered for genes associated with BMD)	28. Osteoblasts	>0.5	160	11.996	52	4.33478	1.9236e-20	1.15416e-19	Sfrp4, Fkbp11, P3h4, Kdelr2, Ibsp, Mgp, Mmp2, Nfix, Pappa, Prrx1, Pth1r, Ptprd, Sparc, Spp1, Pls3, Fkbp10, Ctsk, Vdr, Lrp4, Fermt2, Sp7, Csf1, Creb3l1, Sdc3, Runx2, Fgfr1, Alpl, Hspg2, Col1a2, Col1a1, Fbn1, Fosb, Bgn, Col11a1, Ghr, Gja1, Gsn, Ctnnb1, Ckb, Crtap, Slc29a1, Nisch, Htra1, Satb2, Dmp1, Tcf7l2, Mmp14, Dlx5, Xbp1, Ltbp3, Socs2, Tmem263
		>1.0	88	6.5978	37	5.60793	2.9904e-19	1.79424e-18	Sfrp4, Kdelr2, Ibsp, Mgp, Mmp2, Pappa, Prrx1, Pth1r, Ptprd, Sparc, Spp1, Fkbp10, Ctsk, Vdr, Lrp4, Fermt2, Sp7, Csf1, Sdc3, Fgfr1, Alpl, Col1a2, Col1a1, Fbn1, Fosb, Bgn, Col11a1, Ghr, Gja1, Gsn, Ctnnb1, Ckb, Crtap, Slc29a1, Htra1, Dmp1, Mmp14
		>1.5	51	3.82372	25	6.53813	2.22909e-15	1.33746e-14	Sfrp4, Ibsp, Mgp, Mmp2, Pth1r, Ptprd, Sparc, Spp1, Fkbp10, Csf1, Fgfr1, Alpl, Col1a2, Col1a1, Fosb, Bgn, Col11a1, Gja1, Gsn, Ctnnb1, Ckb, Slc29a1, Htra1, Dmp1, Mmp14
		>2.0	24	1.7994	15	8.33612	8.45696e-12	5.07418e-11	Sfrp4, Ibsp, Mgp, Mmp2, Pth1r, Sparc, Spp1, Alpl, Col1a2, Col1a1, Bgn, Gja1, Gsn, Slc29a1, Dmp1
		>2.5	15	1.12462	10	8.89186	1.15143e-08	6.90861e-08	Ibsp, Mgp, Sparc, Spp1, Alpl, Col1a2, Col1a1, Bgn, Gja1, Dmp1
		>3.0	13	0.974674	8	8.20787	8.95137e-07	5.37082e-06	Ibsp, Mgp, Sparc, Spp1, Col1a2, Col1a1, Bgn, Gja1
	27. Chondrocytes	>0.5	138	10.3465	43	4.15598	2.2344e-16	1.34064e-15	Slc26a2, Tnfrsf11b, Papss2, Chad, Fkbp11, P3h4, Kdelr2, Ibsp, Id1, Junb, Mgp, Nfix, Pth1r, Sparc, Spp1, Ptch1, Fkbp10, Atp2b1, Ctsk, Prss50, Sp7, Sdc3, Fgfr1, Alpl, Hspg2, Col1a2, Col1a1, Fosb, Col2a1, Bgn, Col11a1, Gsn, Ctnnb1, Trps1, Slc38a3, Crtap, Slc29a1, Smpd3, Htra1, Dlx5, Wnt5b, Socs2, Tmem263
		>1.0	53	3.97367	23	5.7881	7.72057e-13	4.63234e-12	Papss2, Chad, P3h4, Kdelr2, Ibsp, Id1, Mgp, Pth1r, Sparc, Spp1, Fkbp10, Prss50, Sdc3, Alpl, Hspg2, Col1a2, Fosb, Col2a1, Bgn, Col11a1, Crtap, Slc29a1, Smpd3
		>1.5	35	2.62412	19	7.24051	4.72882e-13	2.83729e-12	Papss2, Chad, P3h4, Kdelr2, Ibsp, Id1, Mgp, Pth1r, Sparc, Spp1, Fkbp10, Alpl, Hspg2, Fosb, Col2a1, Bgn, Col11a1, Slc29a1, Smpd3
		>2.0	19	1.42452	12	8.42387	9.24006e-10	5.54404e-09	Papss2, Chad, Ibsp, Mgp, Pth1r, Sparc, Spp1, Alpl, Col2a1, Bgn, Col11a1, Smpd3
		>2.5	13	0.974674	10	10.2598	1.26126e-09	7.56758e-09	Chad, Ibsp, Mgp, Pth1r, Sparc, Spp1, Alpl, Col2a1, Bgn, Col11a1
		>3.0	10	0.74975	9	12.004	6.813e-10	4.0878e-09	Chad, Ibsp, Mgp, Pth1r, Sparc, Spp1, Col2a1, Bgn, Col11a1
	30. Osteoclasts	>0.5	142	10.6464	23	2.16035	0.000359898	0.00215939	Dnmt3a, Sms, Slc4a2, Tnfrsf11a, Mmp9, Spi1, Naca, Nsun2, Ctsk, Csf1r, Tcirg1, Arsb, Gsn, Ckb, Slc29a1, Slc37a2, Fblim1, Snx10, Mmp14, Nfatc1, Ank, Slc25a39, Ext1
		>1.0	36	2.6991	11	4.07544	4.20847e-05	0.000252508	Mmp9, Ctsk, Csf1r, Tcirg1, Arsb, Ckb, Slc29a1, Slc37a2, Snx10, Mmp14, Nfatc1
		>1.5	13	0.974674	5	5.12992	0.00181698	0.0109019	Mmp9, Ctsk, Csf1r, Ckb, Snx10
		>2.0	4	0.2999	3	10.0033	0.00158793	0.0095276	Mmp9, Ctsk, Ckb
		>2.5	2	0.14995	2	13.3378	0.00561738	0.0337043	Ctsk, Ckb
		>3.0	2	0.14995	2	13.3378	0.00561738	0.0337043	Ctsk, Ckb
	31. Endothelial cells	>0.5	148	11.0963	23	2.07276	0.00065617	0.00393702	Cd300lg, Gpr182, Kdelr2, Plekho1, Sash1, Id1, Mgp, Sparc, Tnfaip1, Pls3, Aqp1, Fermt2, Flnb, Hspg2, Fosb, Bgn, Ccnd2, Gja1, Ctnnb1, Mcam, Slc29a1, Nisch, Xbp1
		>1.0	81	6.07297	17	2.79929	8.70157e-05	0.000522094	Cd300lg, Gpr182, Sash1, Id1, Mgp, Sparc, Pls3, Aqp1, Fermt2, Flnb, Hspg2, Fosb, Bgn, Ctnnb1, Mcam, Slc29a1, Xbp1
		>1.5	42	3.14895	9	2.8581	0.00339223	0.0203534	Id1, Mgp, Sparc, Aqp1, Hspg2, Bgn, Ctnnb1, Mcam, Slc29a1
		>2.0	22	1.64945	5	3.03132	0.0211465	0.126879	Id1, Mgp, Sparc, Aqp1, Hspg2
		>2.5	13	0.974674	3	3.07795	0.0682524	0.409515	Mgp, Sparc, Aqp1
		>3.0	4	0.2999	1	3.33445	1	1	Sparc
	32. VSMCs	>0.5	163	12.2209	25	2.04567	0.000478867	0.0028732	Hip1, Dynlrb1, Id1, Junb, Mgp, Prrx1, Sparc, Pls3, Atp2b1, Fermt2, Fgfr1, Hspg2, Col1a2, Bmp2, Fosb, Bgn, Ccnd2, Gsn, Ctnnb1, Ckb, Mcam, Ttc28, Tob2, Htra1, Cbx6
		>1.0	96	7.1976	16	2.22296	0.00198717	0.011923	Id1, Junb, Mgp, Prrx1, Sparc, Pls3, Fermt2, Hspg2, Fosb, Bgn, Ccnd2, Gsn, Ckb, Mcam, Htra1, Cbx6
		>1.5	46	3.44885	11	3.18947	0.00046648	0.00279888	Id1, Mgp, Sparc, Pls3, Fermt2, Fosb, Bgn, Gsn, Ckb, Mcam, Htra1
		>2.0	30	2.24925	7	3.11215	0.00577247	0.0346348	Mgp, Sparc, Fosb, Bgn, Gsn, Ckb, Mcam
		>2.5	13	0.974674	2	2.05197	0.25435	1	Mgp, Ckb
		>3.0	9	0.674775	1	1.48198	1	1	Mgp
KEY:
EXPRESSION BIN		Nested bins of gene expression based on magnitude of expression
TOTAL GENES IN GENE PROGRAM		Number of human orthologues present in the gene program of the corresponding cell type (filtered according to the corresponding expression bin)
EXPECTED SUCCESSES		Number of expected unique human orthologues associated with abnormal bone structure present in the gene program of the corresponding cell type (filtered according to the corresponding expression bin), based on proportion in background population
OBSERVED SUCCESSES		Number of observed unique human orthologues associated with abnormal bone structure present in the gene program of the corresponding cell type (filtered according to the corresponding expression bin)
FOLD ENRICHMENT		Magnitude of enrichment for human orthologues associated with abnormal bone structure
RAW P VALUE		Strength of evidence to reject the null hypothesis that human orthologues of interest are not over-represented in the gene program of the corresponding cell type (filtered according to the corresponding expression bin), as determined by hypergeometric over-representation testing (raw P value)
ADJ P VALUE		Strength of evidence to reject the null hypothesis that human orthologues of interest are not over-represented in the gene program of the corresponding cell type (filtered according to the corresponding expression bin), as determined by hypergeometric over-representation testing (corrected for multiple testing via Bonferroni method)
IDENTIFIED GENES		Observed unique human orthologues associated with abnormal bone structure present in the gene program of the corresponding cell type (filtered according to the corresponding expression bin)
NOTE		Cells highlighted in red represent instances where the P value is < 0.05

### Sheet: 7c
DESCRIPTION: GRCh38			GENES ASSOCIATED WITH ABNORMAL BONE STRUCTURE (D.N = 1347 / 17,966)
FILTERING.DETAILS	SUB-CLUSTER	TOTAL GENES IN GENE PROGRAM	EXPECTED SUCCESSES	OBSERVED SUCCESSES	FOLD ENRICHMENT	RAW P VALUE	ADJ P VALUE	IDENTIFIED GENES
Gene program (complete)	1. Resting chondrocytes	312	23.3922	47	2.00922	3.40125e-06	4.0815e-05	Slc26a2, Tnfrsf11b, Clec11a, Matn3, Papss2, Klf10, Chad, Fkbp11, P3h4, Kdelr2, Agpat4, Cthrc1, Rab28, Junb, Lgals3, Mgp, Pax1, Ppib, Sparc, Thbs1, Ptch1, Fkbp10, Ctsh, Prss50, Cemip, Xylt1, Sdc3, Runx3, Ninj2, Fgfr3, Serp1, Fos, Fosb, Col2a1, Bgn, Col12a1, Col11a1, Crispld2, Slc38a3, Notum, P3h1, Slc29a1, Eef1b2, Col27a1, Tram1, Gal3st1, Acan
	4. Pre-hypertrophic chondrocytes	317	23.7671	47	1.97753	5.27948e-06	6.33537e-05	Slc26a2, Tnfrsf11b, Clec11a, Scin, Matn3, Papss2, Chad, Dap, Fkbp11, P3h4, Kdelr2, Rab28, Id1, Junb, Mgp, Ppib, Pth1r, Sparc, Ptch1, Tnni2, Fkbp10, Nog, Siah2, Prss50, Xylt1, Sdc3, Runx3, Ninj2, Fgfr3, Hspg2, Serp1, Fos, Col2a1, Bgn, Col12a1, Col11a1, Crispld2, Rrbp1, Slc38a3, Mlec, P3h1, Crtap, Smpd3, Col27a1, Panx3, Dlx5, Acan
	5. Hypertrophic chondrocytes	256	19.1936	47	2.44873	8.24204e-09	9.89044e-08	Frzb, Ptp4a1, Scin, Enpp1, Matn3, Papss2, Chad, Dap, Tspan13, P3h4, Golph3, Agpat4, Ibsp, Ihh, Lgals3, Ppib, Pth1r, Sparc, Thbs1, Tnni2, Atp2b1, Nog, Siah2, Trib1, Xylt1, Tmco3, Fgfr3, Alpl, Hspg2, Bmp2, Fosb, Col2a1, Col11a1, Usp53, Cst3, Trps1, Slc38a3, Twsg1, Smpd3, Col27a1, Tcf7l2, Panx3, Nfatc1, Lmcd1, Wnt5b, Mef2c, Acan
	3. MSCs	308	23.0923	48	2.07862	1.0056e-06	1.20672e-05	Sfrp1, Sfrp4, Tnfsf11, Slc40a1, Hfe, Ltbp1, Tmem178, 1500009L16Rik, Ibsp, Igf1, Pappa, Prrx1, Ptprd, Ccl2, Lepr, Pcolce, Adipoq, Ifngr1, Nptn, Vegfa, Tns3, Spon1, Negr1, Fhl2, Csf1, Efemp1, Grem1, Islr, Fgfr2, C3, Ar, Apoe, Cebpb, Fbn1, Bmp5, Bmp4, Fst, Bgn, Ghr, Gja1, Ebf1, Clec2h, Slc29a1, Thsd7a, Errfi1, Isg15, Id4, Cygb
	7. Osteoprogenitors	240	17.994	55	3.05658	4.39808e-14	5.2777e-13	Clec11a, Tnfsf11, Ltbp1, Slc20a2, Ibsp, Igf1, Lifr, Mmp2, Pappa, Prrx1, Ptprd, Sox4, Spp1, Thbs2, Pcolce, Ctsh, Ctsk, Nptn, Serpinf1, Vdr, Sh3pxd2b, Lrp4, Tns3, Fermt2, Fam20a, Fhl2, Csf1, Pak1, Mmp13, Grem1, Sdc3, Islr, Omd, Esr1, Fgfr1, Fgfr2, Alpl, Fbn1, Col12a1, Gja1, Ebf1, Dcn, Ckb, Ankrd11, Postn, Slc29a1, Htra1, Pmepa1, Mmp14, Dlx5, Id4, Mfap2, Aldh2, Ltbp3, Irx3
	0. Pre-osteoblasts	196	14.6951	49	3.33445	3.1036e-14	3.72432e-13	Clec11a, Enpp1, Ibsp, Lifr, Mmp2, Notch2, Ptprd, Sox4, Spp1, Pcolce, Ctsk, Serpinf1, Vdr, Sh3pxd2b, Lrp4, Tns3, Sp7, Fhl2, Csf1, Pak1, Mmp13, Creb3l1, Islr, Runx2, Esr1, Fgfr1, Fgfr2, Alpl, Ar, Col1a2, Bmp3, Bgn, Bglap3, Bglap3, Gja1, Pdia3, Gsn, Ctnnb1, Dcn, Cst3, Ifitm5, Postn, Satb2, Dmp1, Mmp14, Dlx5, Mef2c, Ltbp3, Fam20c
	10. Mature osteoblasts	114	8.54714	32	3.74394	3.4088e-11	4.09057e-10	Dap, Fkbp11, Kdelr2, Cthrc1, Ibsp, Mmp2, Sparc, Pcolce, Fkbp10, Cdo1, Ctsh, Ctsk, Serpinf1, Sp7, Creb3l1, Serp1, Col1a2, Col1a1, Bmp3, Bgn, Bglap3, Bglap3, Gja1, Dcn, Ckb, Rrbp1, Ifitm5, Pcdh7, Smpd3, Tmem119, Satb2, Tmem263
	14. Early osteocytes	71	5.32322	23	4.32069	8.81067e-10	1.05728e-08	Dkk1, Ibsp, Tgfb1, Satb1, Dock9, Phex, Fgfr1, Col1a1, Fbn2, Bmp4, Bmp3, Bmp2, Cd44, Gja1, Jam2, Ifitm5, Mepe, Pcdh7, Spns2, Dmp1, Ank, Mef2c, Fam20c
	15. Fibroblasts	160	11.996	24	2.00067	0.000850138	0.0102017	Sfrp4, Ptp4a2, Snap47, Igf1, Mgp, Mmp2, Prrx1, Pthlh, Thbs2, Gpc3, Pcolce, Penk, Ctsk, Serpinf1, Dio2, Efemp1, Bmp5, Gsn, Dcn, Crispld2, Cst3, Smoc2, Tmem119, Cygb
	11. Ly6c1+ arteriolar cells	444	33.2889	41	1.23164	0.096716	1	Gngt2, Ostf1, Cd300lg, Cd40, Pkp4, Tnfrsf1a, Clic5, Plekho1, Mpzl1, Id1, Nos3, Notch1, Tnfaip1, Pls3, Dock9, Irf9, Cd36, Aqp1, Dennd5b, Flnb, Efr3b, Ndrg1, Tdpoz8, Serinc3, Aplp2, Mecom, Gnas, Gnb1, Fnbp1l, Jam2, Clec2h, Txnip, Arl6ip5, Atp13a3, Adgrf5, Cav1, Atp8b1, Irx3, Afap1l2, Parvb, Caskin2
	2. SMCs	490	36.7377	51	1.38822	0.0107291	0.128749	Hip1, Sdhc, Dynlrb1, Zfp467, Pink1, 1500009L16Rik, Idh2, Il6, Junb, Lmna, Prkcd, Pygm, Thra, Npy1r, Prkar1a, Pls3, Plcb4, Lrig1, Fermt2, Fam20a, Wdr1, Adamts4, Limd1, Cebpb, Bmp2, Fos, Fosb, Ccnd2, Atp2a2, Ebf1, Egr1, Gsn, Ckb, Crispld2, Mcam, Ttc28, Tob2, Txnip, Dmd, Cbx6, Fosl2, Ebf2, Errfi1, Rbpms2, Cav1, Iqgap1, Notch3, Aldh2, Ilk, Inpp4b, Cnnm2
	12. Pericytes	222	16.6444	24	1.44192	0.0448086	0.537703	F2r, 1500009L16Rik, Igf1, Anxa1, Mgp, Prrx1, Ptger2, Prkar1a, Plcb4, Fbn1, Fst, Atp2a2, Ebf1, Gsn, Mcam, Postn, Dmd, Epb41l1, Ebf2, Notch3, Mfap2, Afap1l2, Cygb, Cnnm2
Gene program (filtered for genes associated with BMD)	1. Resting chondrocytes	72	5.3982	22	4.07544	7.01026e-09	8.41231e-08	Slc26a2, Tnfrsf11b, Papss2, Chad, Fkbp11, P3h4, Kdelr2, Junb, Mgp, Sparc, Ptch1, Fkbp10, Prss50, Sdc3, Fosb, Col2a1, Bgn, Col11a1, Slc38a3, Notum, Slc29a1, Tram1
	4. Pre-hypertrophic chondrocytes	71	5.32322	24	4.50855	1.39219e-10	1.67063e-09	Slc26a2, Tnfrsf11b, Papss2, Chad, Fkbp11, P3h4, Kdelr2, Id1, Junb, Mgp, Pth1r, Sparc, Ptch1, Fkbp10, Prss50, Sdc3, Hspg2, Col2a1, Bgn, Col11a1, Slc38a3, Crtap, Smpd3, Dlx5
	5. Hypertrophic chondrocytes	68	5.0983	20	3.92288	6.89628e-08	8.27554e-07	Frzb, Papss2, Chad, P3h4, Ibsp, Pth1r, Sparc, Atp2b1, Alpl, Hspg2, Bmp2, Fosb, Col2a1, Col11a1, Trps1, Slc38a3, Smpd3, Tcf7l2, Nfatc1, Wnt5b
	3. MSCs	86	6.44785	20	3.10181	4.17698e-06	5.01237e-05	Sfrp4, Tnfsf11, Hfe, Ibsp, Igf1, Pappa, Prrx1, Ptprd, Negr1, Csf1, Grem1, Ar, Fbn1, Bmp5, Bmp4, Bgn, Ghr, Gja1, Ebf1, Slc29a1
	7. Osteoprogenitors	84	6.2979	28	4.44593	6.0231e-12	7.22772e-11	Tnfsf11, Ibsp, Igf1, Mmp2, Pappa, Prrx1, Ptprd, Spp1, Ctsk, Vdr, Lrp4, Fermt2, Csf1, Grem1, Sdc3, Esr1, Fgfr1, Alpl, Fbn1, Gja1, Ebf1, Ckb, Ankrd11, Slc29a1, Htra1, Mmp14, Dlx5, Ltbp3
	0. Pre-osteoblasts	70	5.24825	25	4.7635	1.44171e-11	1.73005e-10	Ibsp, Mmp2, Ptprd, Spp1, Ctsk, Vdr, Lrp4, Sp7, Csf1, Creb3l1, Runx2, Esr1, Fgfr1, Alpl, Ar, Col1a2, Bgn, Gja1, Gsn, Ctnnb1, Satb2, Dmp1, Mmp14, Dlx5, Ltbp3
	10. Mature osteoblasts	41	3.07397	18	5.85561	1.91923e-10	2.30307e-09	Fkbp11, Kdelr2, Ibsp, Mmp2, Sparc, Fkbp10, Ctsk, Sp7, Creb3l1, Col1a2, Col1a1, Bgn, Gja1, Ckb, Smpd3, Tmem119, Satb2, Tmem263
	14. Early osteocytes	31	2.32422	15	6.45377	1.17537e-09	1.41044e-08	Ibsp, Tgfb1, Dock9, Phex, Fgfr1, Col1a1, Fbn2, Bmp4, Bmp2, Cd44, Gja1, Mepe, Spns2, Dmp1, Ank
	15. Fibroblasts	52	3.8987	11	2.82146	0.00139532	0.0167439	Sfrp4, Snap47, Igf1, Mgp, Mmp2, Prrx1, Ctsk, Bmp5, Gsn, Smoc2, Tmem119
	11. Ly6c1+ arteriolar cells	108	8.09729	12	1.48198	0.109895	1	Cd300lg, Clic5, Plekho1, Id1, Tnfaip1, Pls3, Dock9, Aqp1, Flnb, Efr3b, Mecom, Afap1l2
	2. SMCs	125	9.37187	19	2.02734	0.00241273	0.0289528	Hip1, Dynlrb1, Junb, Pls3, Lrig1, Fermt2, Bmp2, Fosb, Ccnd2, Ebf1, Gsn, Ckb, Mcam, Ttc28, Tob2, Cbx6, Ebf2, Iqgap1, Cnnm2
	12. Pericytes	58	4.34855	10	2.29962	0.0103675	0.124409	Igf1, Mgp, Prrx1, Fbn1, Ebf1, Gsn, Mcam, Ebf2, Afap1l2, Cnnm2
KEY:
TOTAL GENES IN GENE PROGRAM	Number of human orthologues present in the gene program of the corresponding cell type
TOTAL GENES IN GENELIST	Number of human orthologues assoicated with abnormal bone structure present in the genelist
EXPECTED SUCCESSES	Number of expected unique human orthologues associated with abnormal bone structure present in the gene program of the corresponding cell type, based on proportion in background population
OBSERVED SUCCESSES	Number of observed unique human orthologues associated with abnormal bone structure present in the gene program of the corresponding cell type
FOLD ENRICHMENT	Magnitude of enrichment for human orthologues associated with abnormal bone structure
RAW P VALUE	Strength of evidence to reject the null hypothesis that human orthologues of interest are not over-represented in the corresponding gene program, as determined by hypergeometric over-representation testing (raw P value)
ADJ P VALUE	Strength of evidence to reject the null hypothesis that human orthologues of interest are not over-represented in the corresponding gene program, as determined by hypergeometric over-representation testing (corrected for multiple testing via Bonferroni method)
IDENTIFIED GENES	Observed unique human orthologues associated with abnormal bone structure present in the gene program of the corresponding cell type
NOTE	Cells highlighted in red represent instances where the P value is < 0.05

### Sheet: 7d
DESCRIPTION: GRCh38				GENES ASSOCIATED WITH ABNORMAL BONE STRUCTURE (D.N = 1347 / 17,966)
FILTERING.DETAILS	SUB-CLUSTER	EXPRESSION BIN	TOTAL GENES IN GENE PROGRAM	EXPECTED SUCCESSES	OBSERVED SUCCESSES	FOLD ENRICHMENT	RAW P VALUE	ADJ P VALUE	IDENTIFIED GENES
Gene program (complete)	1. Resting chondrocytes	>0.5	312	23.3922	47	2.00922	3.40125e-06	2.04075e-05	Slc26a2, Tnfrsf11b, Clec11a, Matn3, Papss2, Klf10, Chad, Fkbp11, P3h4, Kdelr2, Agpat4, Cthrc1, Rab28, Junb, Lgals3, Mgp, Pax1, Ppib, Sparc, Thbs1, Ptch1, Fkbp10, Ctsh, Prss50, Cemip, Xylt1, Sdc3, Runx3, Ninj2, Fgfr3, Serp1, Fos, Fosb, Col2a1, Bgn, Col12a1, Col11a1, Crispld2, Slc38a3, Notum, P3h1, Slc29a1, Eef1b2, Col27a1, Tram1, Gal3st1, Acan
		>1.0	96	7.1976	16	2.22296	0.00198717	0.011923	Slc26a2, Tnfrsf11b, Matn3, Papss2, Chad, P3h4, Lgals3, Mgp, Sparc, Prss50, Xylt1, Col2a1, Col12a1, Col11a1, Col27a1, Acan
		>1.5	42	3.14895	10	3.17566	0.000869153	0.00521492	Matn3, Papss2, Chad, Mgp, Prss50, Col2a1, Col12a1, Col11a1, Col27a1, Acan
		>2.0	10	0.74975	3	4.00134	0.0338562	0.203137	Matn3, Mgp, Col2a1
		>2.5	4	0.2999	1	3.33445	1	1	Mgp
		>3.0	2	0.14995	0	0	1	1
	4. Pre-hypertrophic chondrocytes	>0.5	317	23.7671	47	1.97753	5.27948e-06	3.16769e-05	Slc26a2, Tnfrsf11b, Clec11a, Scin, Matn3, Papss2, Chad, Dap, Fkbp11, P3h4, Kdelr2, Rab28, Id1, Junb, Mgp, Ppib, Pth1r, Sparc, Ptch1, Tnni2, Fkbp10, Nog, Siah2, Prss50, Xylt1, Sdc3, Runx3, Ninj2, Fgfr3, Hspg2, Serp1, Fos, Col2a1, Bgn, Col12a1, Col11a1, Crispld2, Rrbp1, Slc38a3, Mlec, P3h1, Crtap, Smpd3, Col27a1, Panx3, Dlx5, Acan
		>1.0	100	7.4975	19	2.53418	0.000140813	0.000844878	Slc26a2, Clec11a, Matn3, Papss2, Chad, P3h4, Ppib, Pth1r, Sparc, Prss50, Fgfr3, Col2a1, Col12a1, Col11a1, P3h1, Smpd3, Col27a1, Panx3, Acan
		>1.5	34	2.54915	10	3.92288	0.000134304	0.000805822	Clec11a, Matn3, Papss2, Chad, Col2a1, Col11a1, Smpd3, Col27a1, Panx3, Acan
		>2.0	19	1.42452	5	3.50994	0.0112551	0.0675305	Matn3, Col2a1, Col11a1, Col27a1, Acan
		>2.5	4	0.2999	0	0	1	1
		>3.0	1	0.074975	0	0	1	1
	5. Hypertrophic chondrocytes	>0.5	256	19.1936	47	2.44873	8.24204e-09	4.94522e-08	Frzb, Ptp4a1, Scin, Enpp1, Matn3, Papss2, Chad, Dap, Tspan13, P3h4, Golph3, Agpat4, Ibsp, Ihh, Lgals3, Ppib, Pth1r, Sparc, Thbs1, Tnni2, Atp2b1, Nog, Siah2, Trib1, Xylt1, Tmco3, Fgfr3, Alpl, Hspg2, Bmp2, Fosb, Col2a1, Col11a1, Usp53, Cst3, Trps1, Slc38a3, Twsg1, Smpd3, Col27a1, Tcf7l2, Panx3, Nfatc1, Lmcd1, Wnt5b, Mef2c, Acan
		>1.0	90	6.74775	23	3.40855	1.31165e-07	7.86989e-07	Frzb, Ptp4a1, Scin, Matn3, Chad, Tspan13, Ibsp, Ihh, Lgals3, Pth1r, Sparc, Tnni2, Alpl, Bmp2, Col2a1, Col11a1, Cst3, Trps1, Smpd3, Col27a1, Panx3, Mef2c, Acan
		>1.5	52	3.8987	17	4.36043	1.18927e-07	7.1356e-07	Ptp4a1, Matn3, Chad, Tspan13, Ibsp, Ihh, Lgals3, Pth1r, Sparc, Tnni2, Alpl, Col2a1, Col11a1, Cst3, Smpd3, Panx3, Acan
		>2.0	30	2.24925	12	5.33512	7.28418e-07	4.37051e-06	Chad, Ibsp, Ihh, Pth1r, Tnni2, Alpl, Col2a1, Col11a1, Cst3, Smpd3, Panx3, Acan
		>2.5	12	0.899699	4	4.44593	0.00955554	0.0573333	Chad, Ihh, Pth1r, Tnni2
		>3.0	2	0.14995	0	0	1	1
	3. MSCs	>0.5	308	23.0923	48	2.07862	1.0056e-06	6.03361e-06	Sfrp1, Sfrp4, Tnfsf11, Slc40a1, Hfe, Ltbp1, Tmem178, 1500009L16Rik, Ibsp, Igf1, Pappa, Prrx1, Ptprd, Ccl2, Lepr, Pcolce, Adipoq, Ifngr1, Nptn, Vegfa, Tns3, Spon1, Negr1, Fhl2, Csf1, Efemp1, Grem1, Islr, Fgfr2, C3, Ar, Apoe, Cebpb, Fbn1, Bmp5, Bmp4, Fst, Bgn, Ghr, Gja1, Ebf1, Clec2h, Slc29a1, Thsd7a, Errfi1, Isg15, Id4, Cygb
		>1.0	136	10.1966	22	2.15758	0.000487161	0.00292297	Sfrp4, 1500009L16Rik, Igf1, Pappa, Ccl2, Lepr, Pcolce, Adipoq, Tns3, Csf1, Grem1, Islr, Fgfr2, C3, Apoe, Cebpb, Fbn1, Fst, Ghr, Ebf1, Errfi1, Id4
		>1.5	73	5.47317	13	2.37522	0.00279579	0.0167747	Sfrp4, 1500009L16Rik, Pappa, Ccl2, Lepr, Adipoq, Csf1, Grem1, C3, Apoe, Fbn1, Fst, Id4
		>2.0	37	2.77407	6	2.16288	0.0552794	0.331676	Sfrp4, Pappa, Ccl2, Lepr, Adipoq, Apoe
		>2.5	19	1.42452	4	2.80796	0.049257	0.295542	Sfrp4, Ccl2, Adipoq, Apoe
		>3.0	11	0.824724	3	3.63758	0.0440144	0.264086	Ccl2, Adipoq, Apoe
	7. Osteoprogenitors	>0.5	240	17.994	55	3.05658	4.39808e-14	2.63885e-13	Clec11a, Tnfsf11, Ltbp1, Slc20a2, Ibsp, Igf1, Lifr, Mmp2, Pappa, Prrx1, Ptprd, Sox4, Spp1, Thbs2, Pcolce, Ctsh, Ctsk, Nptn, Serpinf1, Vdr, Sh3pxd2b, Lrp4, Tns3, Fermt2, Fam20a, Fhl2, Csf1, Pak1, Mmp13, Grem1, Sdc3, Islr, Omd, Esr1, Fgfr1, Fgfr2, Alpl, Fbn1, Col12a1, Gja1, Ebf1, Dcn, Ckb, Ankrd11, Postn, Slc29a1, Htra1, Pmepa1, Mmp14, Dlx5, Id4, Mfap2, Aldh2, Ltbp3, Irx3
		>1.0	67	5.02332	20	3.98143	5.23398e-08	3.14039e-07	Slc20a2, Igf1, Lifr, Mmp2, Ptprd, Spp1, Pcolce, Fhl2, Csf1, Mmp13, Islr, Omd, Fgfr2, Alpl, Col12a1, Gja1, Dcn, Postn, Mmp14, Mfap2
		>1.5	22	1.64945	6	3.63758	0.00460749	0.027645	Mmp2, Mmp13, Omd, Gja1, Postn, Mmp14
		>2.0	7	0.524825	3	5.71619	0.0117006	0.0702038	Mmp13, Gja1, Postn
		>2.5	1	0.074975	0	0	1	1
		>3.0	1	0.074975	0	0	1	1
	0. Pre-osteoblasts	>0.5	196	14.6951	49	3.33445	3.1036e-14	1.86216e-13	Clec11a, Enpp1, Ibsp, Lifr, Mmp2, Notch2, Ptprd, Sox4, Spp1, Pcolce, Ctsk, Serpinf1, Vdr, Sh3pxd2b, Lrp4, Tns3, Sp7, Fhl2, Csf1, Pak1, Mmp13, Creb3l1, Islr, Runx2, Esr1, Fgfr1, Fgfr2, Alpl, Ar, Col1a2, Bmp3, Bgn, Bglap3, Bglap3, Gja1, Pdia3, Gsn, Ctnnb1, Dcn, Cst3, Ifitm5, Postn, Satb2, Dmp1, Mmp14, Dlx5, Mef2c, Ltbp3, Fam20c
		>1.0	64	4.7984	18	3.75125	6.49048e-07	3.89429e-06	Ibsp, Lifr, Mmp2, Notch2, Ptprd, Spp1, Vdr, Lrp4, Mmp13, Runx2, Bmp3, Gja1, Gsn, Dcn, Cst3, Postn, Satb2, Dmp1
		>1.5	25	1.87437	8	4.26809	0.000333004	0.00199803	Ibsp, Lifr, Spp1, Vdr, Lrp4, Mmp13, Postn, Dmp1
		>2.0	9	0.674775	4	5.92791	0.0029177	0.0175062	Lifr, Spp1, Mmp13, Dmp1
		>2.5	3	0.224925	2	8.89186	0.016011	0.0960659	Spp1, Mmp13
		>3.0	2	0.14995	2	13.3378	0.00561738	0.0337043	Spp1, Mmp13
	10. Mature osteoblasts	>0.5	114	8.54714	32	3.74394	3.4088e-11	2.04528e-10	Dap, Fkbp11, Kdelr2, Cthrc1, Ibsp, Mmp2, Sparc, Pcolce, Fkbp10, Cdo1, Ctsh, Ctsk, Serpinf1, Sp7, Creb3l1, Serp1, Col1a2, Col1a1, Bmp3, Bgn, Bglap3, Bglap3, Gja1, Dcn, Ckb, Rrbp1, Ifitm5, Pcdh7, Smpd3, Tmem119, Satb2, Tmem263
		>1.0	39	2.92402	17	5.81391	7.06065e-10	4.23639e-09	Fkbp11, Kdelr2, Cthrc1, Mmp2, Sparc, Pcolce, Cdo1, Serpinf1, Creb3l1, Col1a2, Col1a1, Bglap3, Bglap3, Dcn, Ifitm5, Smpd3, Tmem119
		>1.5	21	1.57447	14	8.89186	1.17205e-11	7.03227e-11	Fkbp11, Cthrc1, Mmp2, Cdo1, Serpinf1, Creb3l1, Col1a2, Col1a1, Bglap3, Bglap3, Dcn, Ifitm5, Smpd3, Tmem119
		>2.0	13	0.974674	9	9.23385	3.9567e-08	2.37402e-07	Cthrc1, Serpinf1, Col1a2, Col1a1, Bglap3, Bglap3, Dcn, Ifitm5, Tmem119
		>2.5	9	0.674775	7	10.3738	4.12886e-07	2.47732e-06	Cthrc1, Serpinf1, Col1a2, Col1a1, Bglap3, Bglap3, Ifitm5
		>3.0	6	0.44985	5	11.1148	1.32381e-05	7.94288e-05	Serpinf1, Col1a2, Col1a1, Bglap3, Bglap3
	14. Early osteocytes	>0.5	71	5.32322	23	4.32069	8.81067e-10	5.2864e-09	Dkk1, Ibsp, Tgfb1, Satb1, Dock9, Phex, Fgfr1, Col1a1, Fbn2, Bmp4, Bmp3, Bmp2, Cd44, Gja1, Jam2, Ifitm5, Mepe, Pcdh7, Spns2, Dmp1, Ank, Mef2c, Fam20c
		>1.0	52	3.8987	20	5.12992	3.38055e-10	2.02833e-09	Dkk1, Ibsp, Tgfb1, Phex, Fgfr1, Col1a1, Bmp4, Bmp3, Bmp2, Cd44, Gja1, Jam2, Ifitm5, Mepe, Pcdh7, Spns2, Dmp1, Ank, Mef2c, Fam20c
		>1.5	30	2.24925	12	5.33512	7.28418e-07	4.37051e-06	Dkk1, Ibsp, Tgfb1, Phex, Col1a1, Bmp2, Cd44, Jam2, Mepe, Dmp1, Ank, Fam20c
		>2.0	20	1.4995	8	5.33512	5.44019e-05	0.000326412	Dkk1, Phex, Col1a1, Cd44, Mepe, Dmp1, Ank, Fam20c
		>2.5	8	0.5998	5	8.33612	0.000108689	0.000652133	Dkk1, Phex, Col1a1, Mepe, Dmp1
		>3.0	3	0.224925	3	13.3378	0.000420585	0.00252351	Phex, Mepe, Dmp1
	15. Fibroblasts	>0.5	160	11.996	24	2.00067	0.000850138	0.00510083	Sfrp4, Ptp4a2, Snap47, Igf1, Mgp, Mmp2, Prrx1, Pthlh, Thbs2, Gpc3, Pcolce, Penk, Ctsk, Serpinf1, Dio2, Efemp1, Bmp5, Gsn, Dcn, Crispld2, Cst3, Smoc2, Tmem119, Cygb
		>1.0	108	8.09729	22	2.71696	1.39502e-05	8.37009e-05	Sfrp4, Snap47, Igf1, Mgp, Mmp2, Prrx1, Pthlh, Thbs2, Gpc3, Pcolce, Penk, Ctsk, Serpinf1, Dio2, Bmp5, Gsn, Dcn, Crispld2, Cst3, Smoc2, Tmem119, Cygb
		>1.5	57	4.27357	15	3.50994	1.34401e-05	8.06408e-05	Sfrp4, Snap47, Mgp, Mmp2, Prrx1, Thbs2, Gpc3, Pcolce, Penk, Serpinf1, Gsn, Dcn, Crispld2, Smoc2, Cygb
		>2.0	26	1.94935	8	4.10393	0.000449627	0.00269776	Sfrp4, Mmp2, Thbs2, Penk, Gsn, Dcn, Smoc2, Cygb
		>2.5	15	1.12462	4	3.55674	0.0220026	0.132016	Gsn, Dcn, Smoc2, Cygb
		>3.0	9	0.674775	4	5.92791	0.0029177	0.0175062	Gsn, Dcn, Smoc2, Cygb
	11. Ly6c1+ arteriolar cells	>0.5	444	33.2889	41	1.23164	0.096716	0.580296	Gngt2, Ostf1, Cd300lg, Cd40, Pkp4, Tnfrsf1a, Clic5, Plekho1, Mpzl1, Id1, Nos3, Notch1, Tnfaip1, Pls3, Dock9, Irf9, Cd36, Aqp1, Dennd5b, Flnb, Efr3b, Ndrg1, Tdpoz8, Serinc3, Aplp2, Mecom, Gnas, Gnb1, Fnbp1l, Jam2, Clec2h, Txnip, Arl6ip5, Atp13a3, Adgrf5, Cav1, Atp8b1, Irx3, Afap1l2, Parvb, Caskin2
		>1.0	212	15.8947	19	1.19537	0.241016	1	Gngt2, Ostf1, Cd300lg, Clic5, Plekho1, Mpzl1, Id1, Pls3, Cd36, Aqp1, Ndrg1, Aplp2, Mecom, Gnb1, Jam2, Arl6ip5, Atp13a3, Adgrf5, Cav1
		>1.5	77	5.77307	7	1.21253	0.355666	1	Gngt2, Cd300lg, Id1, Cd36, Aqp1, Jam2, Cav1
		>2.0	19	1.42452	1	0.701989	1	1	Aqp1
		>2.5	4	0.2999	0	0	1	1
		>3.0	1	0.074975	0	0	1	1
	2. SMCs	>0.5	490	36.7377	51	1.38822	0.0107291	0.0643745	Hip1, Sdhc, Dynlrb1, Zfp467, Pink1, 1500009L16Rik, Idh2, Il6, Junb, Lmna, Prkcd, Pygm, Thra, Npy1r, Prkar1a, Pls3, Plcb4, Lrig1, Fermt2, Fam20a, Wdr1, Adamts4, Limd1, Cebpb, Bmp2, Fos, Fosb, Ccnd2, Atp2a2, Ebf1, Egr1, Gsn, Ckb, Crispld2, Mcam, Ttc28, Tob2, Txnip, Dmd, Cbx6, Fosl2, Ebf2, Errfi1, Rbpms2, Cav1, Iqgap1, Notch3, Aldh2, Ilk, Inpp4b, Cnnm2
		>1.0	205	15.3699	20	1.30125	0.13639	0.818339	Sdhc, Idh2, Il6, Junb, Npy1r, Pls3, Limd1, Cebpb, Fos, Ccnd2, Atp2a2, Egr1, Ckb, Crispld2, Mcam, Cbx6, Fosl2, Rbpms2, Cav1, Notch3
		>1.5	98	7.34755	7	0.952699	0.608632	1	Il6, Cebpb, Egr1, Ckb, Mcam, Rbpms2, Notch3
		>2.0	48	3.5988	2	0.555741	0.88426	1	Rbpms2, Notch3
		>2.5	28	2.0993	0	0	1	1
		>3.0	17	1.27457	0	0	1	1
	12. Pericytes	>0.5	222	16.6444	24	1.44192	0.0448086	0.268852	F2r, 1500009L16Rik, Igf1, Anxa1, Mgp, Prrx1, Ptger2, Prkar1a, Plcb4, Fbn1, Fst, Atp2a2, Ebf1, Gsn, Mcam, Postn, Dmd, Epb41l1, Ebf2, Notch3, Mfap2, Afap1l2, Cygb, Cnnm2
		>1.0	130	9.74674	17	1.74417	0.0173054	0.103833	F2r, 1500009L16Rik, Igf1, Anxa1, Mgp, Prrx1, Fbn1, Fst, Atp2a2, Ebf1, Gsn, Mcam, Postn, Epb41l1, Notch3, Cygb, Cnnm2
		>1.5	49	3.67377	6	1.6332	0.158407	0.950442	Igf1, Anxa1, Fst, Ebf1, Notch3, Cygb
		>2.0	24	1.7994	4	2.22296	0.100769	0.604616	Fst, Ebf1, Notch3, Cygb
		>2.5	13	0.974674	1	1.02598	1	1	Notch3
		>3.0	4	0.2999	0	0	1	1
Gene program (filtered for genes associated with BMD)	1. Resting chondrocytes	>0.5	72	5.3982	22	4.07544	7.01026e-09	4.20616e-08	Slc26a2, Tnfrsf11b, Papss2, Chad, Fkbp11, P3h4, Kdelr2, Junb, Mgp, Sparc, Ptch1, Fkbp10, Prss50, Sdc3, Fosb, Col2a1, Bgn, Col11a1, Slc38a3, Notum, Slc29a1, Tram1
		>1.0	20	1.4995	10	6.66889	4.99708e-07	2.99825e-06	Slc26a2, Tnfrsf11b, Papss2, Chad, P3h4, Mgp, Sparc, Prss50, Col2a1, Col11a1
		>1.5	9	0.674775	6	8.89186	1.21129e-05	7.26774e-05	Papss2, Chad, Mgp, Prss50, Col2a1, Col11a1
		>2.0	2	0.14995	2	13.3378	0.00561738	0.0337043	Mgp, Col2a1
		>2.5	1	0.074975	1	13.3378	1	1	Mgp
		>3.0	0	0	0	0	1	1
	4. Pre-hypertrophic chondrocytes	>0.5	71	5.32322	24	4.50855	1.39219e-10	8.35315e-10	Slc26a2, Tnfrsf11b, Papss2, Chad, Fkbp11, P3h4, Kdelr2, Id1, Junb, Mgp, Pth1r, Sparc, Ptch1, Fkbp10, Prss50, Sdc3, Hspg2, Col2a1, Bgn, Col11a1, Slc38a3, Crtap, Smpd3, Dlx5
		>1.0	24	1.7994	10	5.55741	4.01555e-06	2.40933e-05	Slc26a2, Papss2, Chad, P3h4, Pth1r, Sparc, Prss50, Col2a1, Col11a1, Smpd3
		>1.5	9	0.674775	5	7.40988	0.000229409	0.00137645	Papss2, Chad, Col2a1, Col11a1, Smpd3
		>2.0	2	0.14995	2	13.3378	0.00561738	0.0337043	Col2a1, Col11a1
		>2.5	0	0	0	0	1	1
		>3.0	0	0	0	0	1	1
	5. Hypertrophic chondrocytes	>0.5	68	5.0983	20	3.92288	6.89628e-08	4.13777e-07	Frzb, Papss2, Chad, P3h4, Ibsp, Pth1r, Sparc, Atp2b1, Alpl, Hspg2, Bmp2, Fosb, Col2a1, Col11a1, Trps1, Slc38a3, Smpd3, Tcf7l2, Nfatc1, Wnt5b
		>1.0	28	2.0993	11	5.23985	2.63073e-06	1.57844e-05	Frzb, Chad, Ibsp, Pth1r, Sparc, Alpl, Bmp2, Col2a1, Col11a1, Trps1, Smpd3
		>1.5	13	0.974674	8	8.20787	8.95137e-07	5.37082e-06	Chad, Ibsp, Pth1r, Sparc, Alpl, Col2a1, Col11a1, Smpd3
		>2.0	10	0.74975	7	9.33645	1.28662e-06	7.71974e-06	Chad, Ibsp, Pth1r, Alpl, Col2a1, Col11a1, Smpd3
		>2.5	3	0.224925	2	8.89186	0.016011	0.0960659	Chad, Pth1r
		>3.0	1	0.074975	0	0	1	1
	3. MSCs	>0.5	86	6.44785	20	3.10181	4.17698e-06	2.50619e-05	Sfrp4, Tnfsf11, Hfe, Ibsp, Igf1, Pappa, Prrx1, Ptprd, Negr1, Csf1, Grem1, Ar, Fbn1, Bmp5, Bmp4, Bgn, Ghr, Gja1, Ebf1, Slc29a1
		>1.0	35	2.62412	8	3.04864	0.00370348	0.0222209	Sfrp4, Igf1, Pappa, Csf1, Grem1, Fbn1, Ghr, Ebf1
		>1.5	20	1.4995	5	3.33445	0.0140988	0.0845929	Sfrp4, Pappa, Csf1, Grem1, Fbn1
		>2.0	5	0.374875	2	5.33512	0.0482248	0.289349	Sfrp4, Pappa
		>2.5	3	0.224925	1	4.44593	1	1	Sfrp4
		>3.0	1	0.074975	0	0	1	1
	7. Osteoprogenitors	>0.5	84	6.2979	28	4.44593	6.0231e-12	3.61386e-11	Tnfsf11, Ibsp, Igf1, Mmp2, Pappa, Prrx1, Ptprd, Spp1, Ctsk, Vdr, Lrp4, Fermt2, Csf1, Grem1, Sdc3, Esr1, Fgfr1, Alpl, Fbn1, Gja1, Ebf1, Ckb, Ankrd11, Slc29a1, Htra1, Mmp14, Dlx5, Ltbp3
		>1.0	20	1.4995	8	5.33512	5.44019e-05	0.000326412	Igf1, Mmp2, Ptprd, Spp1, Csf1, Alpl, Gja1, Mmp14
		>1.5	7	0.524825	3	5.71619	0.0117006	0.0702038	Mmp2, Gja1, Mmp14
		>2.0	1	0.074975	1	13.3378	1	1	Gja1
		>2.5	0	0	0	0	1	1
		>3.0	0	0	0	0	1	1
	0. Pre-osteoblasts	>0.5	70	5.24825	25	4.7635	1.44171e-11	8.65027e-11	Ibsp, Mmp2, Ptprd, Spp1, Ctsk, Vdr, Lrp4, Sp7, Csf1, Creb3l1, Runx2, Esr1, Fgfr1, Alpl, Ar, Col1a2, Bgn, Gja1, Gsn, Ctnnb1, Satb2, Dmp1, Mmp14, Dlx5, Ltbp3
		>1.0	19	1.42452	11	7.72188	1.74189e-08	1.04513e-07	Ibsp, Mmp2, Ptprd, Spp1, Vdr, Lrp4, Runx2, Gja1, Gsn, Satb2, Dmp1
		>1.5	8	0.5998	5	8.33612	0.000108689	0.000652133	Ibsp, Spp1, Vdr, Lrp4, Dmp1
		>2.0	2	0.14995	2	13.3378	0.00561738	0.0337043	Spp1, Dmp1
		>2.5	1	0.074975	1	13.3378	1	1	Spp1
		>3.0	1	0.074975	1	13.3378	1	1	Spp1
	10. Mature osteoblasts	>0.5	41	3.07397	18	5.85561	1.91923e-10	1.15154e-09	Fkbp11, Kdelr2, Ibsp, Mmp2, Sparc, Fkbp10, Ctsk, Sp7, Creb3l1, Col1a2, Col1a1, Bgn, Gja1, Ckb, Smpd3, Tmem119, Satb2, Tmem263
		>1.0	13	0.974674	9	9.23385	3.9567e-08	2.37402e-07	Fkbp11, Kdelr2, Mmp2, Sparc, Creb3l1, Col1a2, Col1a1, Smpd3, Tmem119
		>1.5	7	0.524825	7	13.3378	1.31262e-08	7.87573e-08	Fkbp11, Mmp2, Creb3l1, Col1a2, Col1a1, Smpd3, Tmem119
		>2.0	3	0.224925	3	13.3378	0.000420585	0.00252351	Col1a2, Col1a1, Tmem119
		>2.5	2	0.14995	2	13.3378	0.00561738	0.0337043	Col1a2, Col1a1
		>3.0	2	0.14995	2	13.3378	0.00561738	0.0337043	Col1a2, Col1a1
	14. Early osteocytes	>0.5	31	2.32422	15	6.45377	1.17537e-09	7.0522e-09	Ibsp, Tgfb1, Dock9, Phex, Fgfr1, Col1a1, Fbn2, Bmp4, Bmp2, Cd44, Gja1, Mepe, Spns2, Dmp1, Ank
		>1.0	21	1.57447	13	8.25673	2.57645e-10	1.54587e-09	Ibsp, Tgfb1, Phex, Fgfr1, Col1a1, Bmp4, Bmp2, Cd44, Gja1, Mepe, Spns2, Dmp1, Ank
		>1.5	14	1.04965	9	8.57429	1.03379e-07	6.20271e-07	Ibsp, Tgfb1, Phex, Col1a1, Bmp2, Cd44, Mepe, Dmp1, Ank
		>2.0	10	0.74975	6	8.00267	2.83523e-05	0.000170114	Phex, Col1a1, Cd44, Mepe, Dmp1, Ank
		>2.5	4	0.2999	4	13.3378	3.14683e-05	0.00018881	Phex, Col1a1, Mepe, Dmp1
		>3.0	3	0.224925	3	13.3378	0.000420585	0.00252351	Phex, Mepe, Dmp1
	15. Fibroblasts	>0.5	52	3.8987	11	2.82146	0.00139532	0.00837193	Sfrp4, Snap47, Igf1, Mgp, Mmp2, Prrx1, Ctsk, Bmp5, Gsn, Smoc2, Tmem119
		>1.0	42	3.14895	11	3.49323	0.000197518	0.00118511	Sfrp4, Snap47, Igf1, Mgp, Mmp2, Prrx1, Ctsk, Bmp5, Gsn, Smoc2, Tmem119
		>1.5	17	1.27457	7	5.49203	0.000130404	0.000782423	Sfrp4, Snap47, Mgp, Mmp2, Prrx1, Gsn, Smoc2
		>2.0	7	0.524825	4	7.62159	0.000915795	0.00549477	Sfrp4, Mmp2, Gsn, Smoc2
		>2.5	4	0.2999	2	6.66889	0.030434	0.182604	Gsn, Smoc2
		>3.0	3	0.224925	2	8.89186	0.016011	0.0960659	Gsn, Smoc2
	11. Ly6c1+ arteriolar cells	>0.5	108	8.09729	12	1.48198	0.109895	0.659372	Cd300lg, Clic5, Plekho1, Id1, Tnfaip1, Pls3, Dock9, Aqp1, Flnb, Efr3b, Mecom, Afap1l2
		>1.0	55	4.12362	7	1.69754	0.115417	0.692503	Cd300lg, Clic5, Plekho1, Id1, Pls3, Aqp1, Mecom
		>1.5	13	0.974674	3	3.07795	0.0682524	0.409515	Cd300lg, Id1, Aqp1
		>2.0	3	0.224925	1	4.44593	1	1	Aqp1
		>2.5	1	0.074975	0	0	1	1
		>3.0	0	0	0	0	1	1
	2. SMCs	>0.5	125	9.37187	19	2.02734	0.00241273	0.0144764	Hip1, Dynlrb1, Junb, Pls3, Lrig1, Fermt2, Bmp2, Fosb, Ccnd2, Ebf1, Gsn, Ckb, Mcam, Ttc28, Tob2, Cbx6, Ebf2, Iqgap1, Cnnm2
		>1.0	47	3.52382	6	1.7027	0.137429	0.824574	Junb, Pls3, Ccnd2, Ckb, Mcam, Cbx6
		>1.5	20	1.4995	2	1.33378	0.448586	1	Ckb, Mcam
		>2.0	12	0.899699	0	0	1	1
		>2.5	8	0.5998	0	0	1	1
		>3.0	5	0.374875	0	0	1	1
	12. Pericytes	>0.5	58	4.34855	10	2.29962	0.0103675	0.0622047	Igf1, Mgp, Prrx1, Fbn1, Ebf1, Gsn, Mcam, Ebf2, Afap1l2, Cnnm2
		>1.0	34	2.54915	8	3.1383	0.00305425	0.0183255	Igf1, Mgp, Prrx1, Fbn1, Ebf1, Gsn, Mcam, Cnnm2
		>1.5	10	0.74975	2	2.66756	0.169471	1	Igf1, Ebf1
		>2.0	3	0.224925	1	4.44593	1	1	Ebf1
		>2.5	1	0.074975	0	0	1	1
		>3.0	1	0.074975	0	0	1	1
KEY:
EXPRESSION BIN		Nested bins of gene expression based on magnitude of expression
TOTAL GENES IN GENE PROGRAM		Number of human orthologues present in the gene program of the corresponding cell type (filtered according to the corresponding expression bin)
EXPECTED SUCCESSES		Number of expected unique human orthologues associated with abnormal bone structure present in the gene program of the corresponding cell type (filtered according to the corresponding expression bin), based on proportion in background population
OBSERVED SUCCESSES		Number of observed unique human orthologues associated with abnormal bone structure present in the gene program of the corresponding cell type (filtered according to the corresponding expression bin)
FOLD ENRICHMENT		Magnitude of enrichment for human orthologues associated with abnormal bone structure
RAW P VALUE		Strength of evidence to reject the null hypothesis that human orthologues of interest are not over-represented in the gene program of the corresponding cell type (filtered according to the corresponding expression bin), as determined by hypergeometric over-representation testing (raw P value)
ADJ P VALUE		Strength of evidence to reject the null hypothesis that human orthologues of interest are not over-represented in the gene program of the corresponding cell type (filtered according to the corresponding expression bin), as determined by hypergeometric over-representation testing (corrected for multiple testing via Bonferroni method)
IDENTIFIED GENES		Observed unique human orthologues associated with abnormal bone structure present in the gene program of the corresponding cell type (filtered according to the corresponding expression bin)
NOTE		Cells highlighted in red represent instances where the P value is < 0.05
