## Supplementary Note 2 for "Multiscale analysis and functional validation of the cellular and genetic determinants of skeletal disease"

### Sheet: Sheet1
Supplementary Note 2. Patient Demographics for scRNA-seq Analysis
SAMPLE ID	Sex	Age
RRx_011	F	82
RRx_012	M	76
RRx_014	M	55
RRx_020	F	82
RRx_022	F	88
RRx_024	F	79
RRx_026	M	44
RRx_030	M	50
RRx_032	M	71
RRx_034	M	46
