## Supplementary Note 5 for "Multiscale analysis and functional validation of the cellular and genetic determinants of skeletal disease"

### Sheet: Test Details
Supplementary Note 5. Parameters used in different hypergeometric tests
Figure		Table	Description	Successes in Sample	Total Sample Size	Sucesses in Background Population	Total Background Population	P Value Adjustment	Nominal P Value Significance Threshold
Main	2a	4a	Over-representation of all causative genes for monogenetic skeletal dysplasias in the gene programs for each mouse endosteal and marrow cell type	Number of genes with a human orthologue causing any monogenetic skeletal dysplasia present within corresponding gene program	Total number of genes with a human orthologue within corresponding gene program	Total number of genes causing any monogenetic skeletal dysplasia present within the population (528)	Total number of human protein coding genes with mouse orthologues (17,966)	Raw P value * Total Number of Gene Programs (34)	0.05 / 34 = 1.47x10-3
	2b	4b	Over-representation of causative genes for each monogenetic skeletal dysplasia group in the gene programs for each endosteal and marrow cell type	Number of genes with a human orthologue causing monogenetic skeletal dysplasias within corresponding dysplasia group present within corresponding gene program	Total number of genes with a human orthologue within corresponding gene program	Total number of causative genes for monogenetic skeletal dysplasias present within corresponding dysplasia group	Total number of human protein coding genes with mouse orthologues (17,966)	Raw P value * Total Number of Dysplasia Groups (41) * Total Number of Gene Programs (34)	0.05 / 41 / 34 = 3.59x10-5
	7c	4d	Over-representation of all causative genes for monogenetic skeletal dysplasias in the gene programs for each human cell type (scRNA-seq dataset)	Number of genes with a human orthologue causing any monogenetic skeletal dysplasia present within corresponding gene program	Total number of genes with a human orthologue within corresponding gene program	Total number of genes causing any monogenetic skeletal dysplasia present within the population (528)	Total number of human protein coding genes (19,964)	Raw P value * Total Number of Gene Programs (20)	0.05 / 20 = 2.50x10-3
Extended	4a	4a	Over-representation of all causative genes for monogenetic skeletal dysplasias in the gene programs for each non-haematopoietic cell sub-cluster	Number of genes with a human orthologue causing any monogenetic skeletal dysplasia present within corresponding gene program	Total number of genes with a human orthologue within corresponding gene program	Total number of genes causing any monogenetic skeletal dysplasia present within the population (528)	Total number of human protein coding genes with mouse orthologues (17,966)	Raw P value * Total Number of Gene Programs (16)	0.05 / 16 = 3.1x10-3
	4b	4c	Over-representation of causative genes for each monogenetic skeletal dysplasia group in the gene programs for each osteoblast sub-cluster	Number of genes with a human orthologue causing monogenetic skeletal dysplasias within corresponding dysplasia group present within corresponding gene program	Total number of genes with a human orthologue within corresponding gene program	Total number of causative genes for monogenetic skeletal dysplasias present within corresponding dysplasia group	Total number of human protein coding genes with mouse orthologues (17,966)	Raw P value * Total Number of Dysplasia Groups (41) * Total Number of Gene Programs (6 )	0.05 / 41 / 6 = 2.03x10-4
	4c	4c	Over-representation of causative genes for each monogenetic skeletal dysplasia group in the gene programs for each chondrocyte sub-cluster	Number of genes with a human orthologue causing monogenetic skeletal dysplasia within corresponding dysplasia group present within corresponding gene program	Total number of genes with a human orthologue within corresponding gene program	Total number of causative genes for monogenetic skeletal dysplasias present within corresponding dysplasia group	Total number of human protein coding genes with mouse orthologues (17,966)	Raw P value * Total Number of Dysplasia Groups (41) * Total Number of Gene Programs (3)	0.05 / 41 / 3 = 4.07x10-4
	5c	5d	Over-representation of causative genes for monogenetic skeletal dysplasias among the list of genes associated with eBMD identified by proximity to GWAS lead variants	Number of genes causing monogenetic skeletal dysplasia within corresponding dysplasia group with a human orthologue present within the genelist identified by proximity to GWAS lead variants	Total number of genes associated with eBMD identified by proximity to GWAS lead variants (903)	Total number of causative genes for monogenetic skeletal dysplasias present within corresponding dysplasia group	Total number of human protein coding genes (19,964)	Raw P value * Total Number of Dysplasia Groups (41)	0.05 / 41 = 1.22x10-3
	7a (light blue)	6a	Over-representation of genes associated with abnormal bone structure in the complete gene programs for selected cell types	Number of genes with a human orthologue associated with abnormal bone structure present within corresponding gene program	Total number of genes with a human orthologue within corresponding gene program	Total number of genes associated with abnormal bone structure and with a human orthologue present within the population (1,347)	Total number of human protein coding genes with mouse orthologues (17,966)	Raw P value * Total Number of Gene Programs (5)	0.05 / 5 = 0.01
	7a (dark blue)	6a	Over-representation of genes associated with abnormal bone structure in the gene programs for selected cell types filtered for genes associated with eBMD by MAGMA analysis	Number of genes with a human orthologue associated with abnormal bone structure present within corresponding gene program (filtered for genes associated with eBMD)	Total number of genes with a human orthologue within corresponding gene program	Total number of genes associated with abnormal bone structure and with a human orthologue present within the population (1,347)	Total number of human protein coding genes with mouse orthologues (17,966)	Raw P value * Total Number of Gene Programs (5)	0.05 / 5 = 0.01
	7b (light blue)	6a	Over-representation of genes associated with abnormal bone structure in the complete gene programs for selected cell types (filtered for genes not present within the monogenetic skeletal dysplasia nosology database)	Number of genes with a human orthologue associated with abnormal bone structure present within corresponding gene program (filtered for genes not present with the monogenetic skeletal dysplasia nosology database)	Total number of genes with a human orthologue within corresponding gene program (filtered for genes not present with the monogenetic skeletal dysplasia nosology database)	Total number of genes associated with abnormal bone structure and with a human orthologue present within the population (1,347)	Total number of human protein coding genes with mouse orthologues (17,966)	Raw P value * Total Number of Gene Programs (5)	0.05 / 5 = 0.01
	7b (dark blue)	6a	Over-representation of genes associated with abnormal bone structure in the gene programs for selected cell types (filtered for genes associated with eBMD by MAGMA analysis and for genes not present within the monogenetic skeletal dysplasia nosology database)	Number of genes with a human orthologue associated with abnormal bone structure present within corresponding gene program (filtered for genes associated with eBMD and for genes not present with the monogenetic skeletal dysplasia nosology database)	Total number of genes with a human orthologue within corresponding gene program (filtered for genes associated with eBMD and for genes not present with the monogenetic skeletal dysplasia nosology database)	Total number of genes associated with abnormal bone structure and with a human orthologue (filtered for genes not present within the monogenetic skeletal dysplasia database) present within the population (1,172)	Total number of human protein coding genes with mouse orthologues (17,966)	Raw P value * Total Number of Gene Programs (5)	0.05 / 5 = 0.01
	7c(i)	6b	Over-representation of genes associated with abnormal bone structure in the complete gene programs for selected cell types, stratified by magnitude of expression	Number of genes with a human orthologue associated with abnormal bone structure present within corresponding gene program (stratified by magnitude of expression)	Total number of genes with a human orthologue within corresponding gene program (stratified by magnitude of expression)	Total number of genes associated with abnormal bone structure and with a human orthologue present within the population (1,347)	Total number of human protein coding genes with mouse orthologues (17,966)	Raw P value * Total Number of Expression Bins (6)	0.05 / 6 = 8.33x10-3
	7c(ii)	6b	Over-representation of genes associated with abnormal bone structure in the gene programs for selected cell types (filtered for genes associated with eBMD via GWAS), stratified by magnitude of expression	Number of genes with a human orthologue associated with abnormal bone structure present within corresponding gene program (filtered for genes associated with eBMD and stratified by magnitude of expression)	Total number of genes with a human orthologue within corresponding gene program (filtered for genes associated with eBMD and stratified by magnitude of expression)	Total number of genes associated with abnormal bone structure and with a human orthologue (filtered for genes not present within the monogenetic skeletal dysplasia database) present within the population (1,172)	Total number of human protein coding genes with mouse orthologues (17,966)	Raw P value * Total Number of Expression Bins (6)	0.05 / 6 = 8.33x10-3
	7d (light blue)	6c	Over-representation of genes associated with abnormal bone structure in the complete gene programs for selected sub-clusters	Number of genes with a human orthologue associated with abnormal bone structure present within corresponding gene program	Total number of genes with a human orthologue within corresponding gene program	Total number of genes associated with abnormal bone structure and with a human orthologue present within the population (1,347)	Total number of human protein coding genes with mouse orthologues (17,966)	Raw P value * Total Number of Gene Programs (15)	0.05 / 15 = 3.33x10-3
	7d (dark blue)	6c	Over-representation of genes associated with abnormal bone structure in the gene programs for selected sub-clusters filtered for genes associated with eBMD	Number of genes with a human orthologue associated with abnormal bone structure present within corresponding gene program (filtered for genes associated with eBMD)	Total number of genes with a human orthologue within corresponding gene program (filtered for genes associated with eBMD)	Total number of genes associated with abnormal bone structure and with a human orthologue (filtered for genes not present within the monogenetic skeletal dysplasia database) present within the population (1,172)	Total number of human protein coding genes with mouse orthologues (17,966)	Raw P value * Total Number of Gene Programs (15)	0.05 / 15 = 3.33x10-4
	7e(i) (upper panel)	6d	Over-representation of genes associated with abnormal bone structure in the complete gene programs for each endosteal and marrow cell type, stratified by magnitude of expression	Number of genes with a human orthologue associated with abnormal bone structure present within corresponding gene program (stratified by magnitude of expression)	Total number of genes with a human orthologue within corresponding gene program (stratified by magnitude of expression)	Total number of genes associated with abnormal bone structure and with a human orthologue present within the population (1,347)	Total number of human protein coding genes with mouse orthologues (17,966)	Raw P value * Total Number of Expression Bins (6)	0.05 / 6 = 8.33x10-3
	7e(ii) (lower panel)	6d	Over-representation of genes associated with abnormal bone structure in the gene programs for each endosteal and marrow cell type filtered for genes associated with eBMD and stratified by magnitude of expression	Number of genes with a human orthologue associated with abnormal bone structure present within corresponding gene program (filtered for genes associated with eBMD and stratified by magnitude of expression)	Total number of genes with a human orthologue within corresponding gene program (filtered for genes associated with eBMD and stratified by magnitude of expression)	Total number of genes associated with abnormal bone structure and with a human orthologue (filtered for genes not present within the monogenetic skeletal dysplasia database) present within the population (1,172)	Total number of human protein coding genes with mouse orthologues (17,966)	Raw P value * Total Number of Expression Bins (6)	0.05 / 6 = 8.33x10-3
	9c	4e	Over-representation of all causative genes for monogenetic skeletal dysplasias in the gene programs for each human cell type (spatial transcriptomics dataset)	Number of genes with a human orthologue causing any monogenetic skeletal dysplasia present within corresponding gene program	Total number of genes with a human orthologue within corresponding gene program	Total number of genes causing any monogenetic skeletal dysplasia present within the population (230)	Total number of human protein coding genes included within the spatial transciptomics gene panel (4,963)	Raw P value * Total Number of Gene Programs (11)	0.05 / 11 = 4.55x10-3
Supplementary	4a	5f	Over-representation of causative genes for monogenetic skeletal dysplasias in the list of genes associated with eBMD identified by MAGMA analysis	Number of genes causing monogenetic skeletal dysplasias within corresponding dysplasia group present within the list genes associated with eBMD identified by MAGMA analysis	Total number of genes associated with eBMD identified by MAGMA analysis (3,883)	Total number of causative genes for monogenetic skeletal dysplasias present within corresponding dysplasia group	Total number of human protein coding genes (19,964)	Raw P value * Total Number of Dysplasia Groups (41)	0.05 / 41 = 1.22x10-3
	4b	5g	Over-representation of causative genes for monogenetic skeletal dysplasias in the list of genes associated with pulse rate identified by MAGMA analysis	Number of genes causing monogenetic skeletal dysplasias within corresponding dysplasia group present within the list genes associated with pulse rate identified by MAGMA analysis	Total number of genes associated with pulse rate identified by MAGMA analysis (1,343)	Total number of causative genes for monogenetic skeletal dysplasias present within corresponding dysplasia group	Total number of human protein coding genes (19,964)	Raw P value * Total Number of Dysplasia Groups (41)	0.05 / 41 = 1.22x10-3
